# Genome-Wide in silico analysis reveals activation of a silent resistome driving imipenem resistance in *Pseudomonas aeruginosa*

**DOI:** 10.64898/2026.01.25.701575

**Authors:** Sarfraz Anwar, A R Aromal, Ananya Anurag Anand, Sintu Kumar Samanta

## Abstract

Resistance to imipenem in *Pseudomonas aeruginosa* relies on multiple factors that remain poorly understood. In our work, we performed a systemic analysis of genome-wide changes involved in resistance in a set of 95 clinically unrelated strains, including 41 resistant (MIC ≥ 64 mg/L) and 54 susceptible (MIC ≤ 2 mg/L) isolates. Our approach is based on the pan-genomics analysis, combining the use of core-genome phylogenetic analysis, MLST (Multilocus Sequence Typing), GWAS (Genome-Wide Association Studies) and variant level profiling of the blaOXA genes. Higher-order structure within the set was studied using methods of the co-occurrence networks and WGCNA (weighted gene co-expression network analysis) specifically adjusted to handle presence/absence data. Despite having a broader and more diverse resistome, no clonal grouping of the resistant isolates was observed indicating independent evolutionary origins. The LASSO model using a lineage-aware approach showed robust predictive capability (AUC = 0.836) that validates the polygenic characteristic of resistance. Twelve accessory genes were found to be significant determinants of resistance; however, only four genes (group_10880, group_10887, group_4947, and phzB) were identified using both GWAS and gene network analysis, showing involvement in protein folding, metal stress response, genome plasticity, and metabolic adaptation. Interestingly, some carbapenemase-active variants of blaOXA were also found in imipenem-susceptible strains, showing that gene presence alone does not ensure resistance. We therefore propose the “Silent Resistome Activation Model,” where resistance genes become functional only with support from identified accessory genes and coordinated interactions at both the genomic and network levels.
