## Supplementary File 1 for "Genome-Wide in silico analysis reveals activation of a silent resistome driving imipenem resistance in *Pseudomonas aeruginosa*"

### Sheet: Supplementary_1
Strain (Pseudomonas aeruginosa)	Genome Status	BioProject Accession	BioSample Accession	Sequencing Status	Contigs	Contig L50	Contig N50	Genome Length	GC Content	CheckM Completeness	CheckM Contamination	Genome Quality	MIC Value (mg/L)	Laboratory Method
717	WGS	PRJNA342804	SAMN07185583	WGS	70	10	248562	6561582	66.32	100		Good	128	Agar dilution
759	WGS	PRJNA342804	SAMN07185582	WGS	184	14	168428	6987420	66.04	100		Good	64	Agar dilution
837	WGS	PRJNA342804	SAMN07185576	WGS	104	14	159442	6821394	65.91	100	0.3	Good	2	Agar dilution
2253	WGS	PRJNA342804	SAMN07185684	WGS	125	11	192464	6867867	66.13	100		Good	2	Agar dilution
2320	WGS	PRJNA342804	SAMN07185683	WGS	105	16	136512	6879311	65.95	100	0.3	Good	0.5	Agar dilution
2321	WGS	PRJNA342804	SAMN07185682	WGS	70	9	263645	6294990	66.57	100		Good	64	Agar dilution
2357	WGS	PRJNA342804	SAMN07185680	WGS	93	11	182207	6727243	66.2	100		Good	2	Agar dilution
2671	WGS	PRJNA342804	SAMN07185694	WGS	109	17	142807	6877412	66.02	100		Good	64	Agar dilution
6003	WGS	PRJNA342804	SAMN07185693	WGS	123	17	142396	6910590	66.01	100		Good	128	Agar dilution
6014	WGS	PRJNA342804	SAMN07185689	WGS	118	14	182579	7059984	65.75	100	0.3	Good	1	Agar dilution
515477	WGS	PRJNA342804	SAMN05774252	WGS	244	22	85265	6604776	66.45	98.7	1.3	Good	64	Agar dilution
549782	WGS	PRJNA342804	SAMN05774253	WGS	157	20	107966	6764555	66.07	100	0.7	Good	64	Agar dilution
558344	WGS	PRJNA342804	SAMN05774254	WGS	189	24	94112	7014766	65.79	100	0.1	Good	64	Agar dilution
559543	WGS	PRJNA342804	SAMN05774255	WGS	163	21	109996	6354111	66.44	100	0.1	Good	64	Agar dilution
560747	WGS	PRJNA342804	SAMN05774256	WGS	228	20	104087	6930192	65.96	100	0.2	Good	64	Agar dilution
584004	WGS	PRJNA342804	SAMN05774257	WGS	124	17	123216	6424465	66.45	100	0.4	Good	64	Agar dilution
520374_526374	WGS	PRJNA342804	SAMN05774258	WGS	286	27	92865	6919706	65.97	100	0.7	Good	64	Agar dilution
AR_0054	WGS	PRJNA292904	SAMN04014895	WGS	9	2	2172972	7267705	65.81	100	0.6	Good	>64	Broth dilution
AR_0064	WGS	PRJNA292904	SAMN04014905	WGS	16	3	809436	6827144	66.05	100	1.2	Good	>64	Broth dilution
AR_0090	WGS	PRJNA292904	SAMN04014931	WGS	219	16	93808	6773465	65.933	97.89	4.48	Good	>64	Broth dilution
AR_0092	Complete	PRJNA292904	SAMN04014933	Complete	1	1	6963676	6963676	66.02	100		Good	64	Broth dilution
AR_0094	WGS	PRJNA292904	SAMN04014935	WGS	5	2	2533928	6882581	66.05	100	0.3	Good	64	Broth dilution
AR_0100	WGS	PRJNA292904	SAMN04014941	WGS	12	1	4354749	6929574	65.98	100	0.6	Good	>64	Broth dilution
AR_0103	WGS	PRJNA292904	SAMN04014944	WGS	3	1	5781139	6900175	65.99	100	0.9	Good	>64	Broth dilution
AR_0105	WGS	PRJNA292904	SAMN04014946	WGS	6	2	2300470	6425652	66.22	99.1	1.5	Good	2	Broth dilution
AR_0108	WGS	PRJNA292904	SAMN04014949	WGS	3	1	6879367	6971125	65.98	100		Good	>64	Broth dilution
AR_0110	Complete	PRJNA292904	SAMN04014951	Complete	1	1	6799785	6799785	66.0137	99.1		Good	>64	Broth dilution
AR_0111	Complete	PRJNA292904	SAMN04014952	Complete	2	1	694623	7075653	65.8305	100		Good	>64	Broth dilution
AR_0230	Complete	PRJNA316321	SAMN04901620	Complete	3	1	7012922	7086054	65.8783	100		Good	>64	Broth dilution
AR_0241	WGS	PRJNA316321	SAMN04901631	WGS	2	1	7079170	7226502	65.649	100		Good	>64	Broth dilution
AR_0352	WGS	PRJNA316321	SAMN07291495	WGS	1	1	6418505	6418505	66.4313	100		Good	64	Broth dilution
AR_0356	Complete	PRJNA316321	SAMN07291499	Complete	4	1	6586916	7247865	65.5944	98.4	1.5	Good	>64	Broth dilution
AR_0457	WGS	PRJNA316321	SAMN07291550	WGS	2	1	7020885	7381251	65.6385	100	0.5	Good	>64	Broth dilution
AR439	Complete	PRJNA316321	SAMN07291532	Complete	3	1	7139518	7578039	65.4188	100	0.3	Good	>64	Broth dilution
AR441	Complete	PRJNA316321	SAMN07291534	Complete	4	1	6584825	7245771	65.5949	98.1	1.9	Good	>64	Broth dilution
AR444	Complete	PRJNA316321	SAMN07291537	Complete	1	1	6853499	6853499	66.0528	100		Good	>64	Broth dilution
CCF_776	WGS	PRJNA342804	SAMN05774244	WGS	168	28	86579	6660181	66.28	100	0.7	Good	>64	Agar dilution
CL232	WGS	PRJNA342804	SAMN05774260	WGS	177	27	82150	6603261	66.11	100	1	Good	>64	Agar dilution
CLB24226	WGS	PRJNA342804	SAMN05774261	WGS	192	23	94866	6927207	66.08	100	0.4	Good	64	Agar dilution
CLB24402	WGS	PRJNA342804	SAMN05774263	WGS	142	20	103650	6310500	66.48	100	0.4	Good	64	Agar dilution
FDA-CDC-AR_0231	WGS	PRJNA317143	SAMN04901621	WGS	422	48	44258	7024337	65.9711	99.44	7.91	Good	>64	Broth dilution
FDA-CDC-AR_0238	WGS	PRJNA317143	SAMN04901628	WGS	67	6	427617	6433458	66.4193	99.3	1.98	Good	0.5	Broth dilution
FDA-CDC-AR_0239	WGS	PRJNA317143	SAMN04901629	WGS	358	16	126535	6790712	65.9462	97.28	3.88	Good	>64	Broth dilution
FDA-CDC-AR_0240	WGS	PRJNA317143	SAMN04901630	WGS	169	11	204614	7271612	65.6143	98.87	3.88	Good	>64	Broth dilution
FDA-CDC-AR_0246	WGS	PRJNA317143	SAMN04901636	WGS	168	6	353645	7064524	65.7948	98.87	4.14	Good	>64	Broth dilution
FDA-CDC-AR_0249	WGS	PRJNA317143	SAMN04901639	WGS	70	6	373362	6797806	66.0688	98.64	1.66	Good	>64	Broth dilution
FDA-CDC-AR_0251	WGS	PRJNA317143	SAMN04901641	WGS	147	11	173969	6253661	66.5123	99.01	2.78	Good	0.5	Broth dilution
FDA-CDC-AR_0252	WGS	PRJNA317143	SAMN04901642	WGS	101	6	380296	6223673	66.2168	95.07	2.29	Good	2	Broth dilution
FDA-CDC-AR_0253	WGS	PRJNA317143	SAMN04901643	WGS	297	23	91446	6951133	66.0192	99.39	6.12	Good	1	Broth dilution
FDA-CDC-AR_0254	WGS	PRJNA317143	SAMN04901644	WGS	125	10	247131	7029907	65.9552	99.34	3.31	Good	64	Broth dilution
FDA-CDC-AR_0255	WGS	PRJNA317143	SAMN04901645	WGS	116	8	343217	7041824	65.9325	99.34	3	Good	>64	Broth dilution
FDA-CDC-AR_0257	WGS	PRJNA317143	SAMN04901647	WGS	147	9	279802	7022991	65.958	99.3	3.36	Good	1	Broth dilution
FDA-CDC-AR_0258	WGS	PRJNA317143	SAMN04901648	WGS	150	8	333594	6819123	66.1466	99.16	4.4	Good	2	Broth dilution
FDA-CDC-AR_0259	WGS	PRJNA317143	SAMN04901649	WGS	108	6	430842	6391851	66.4254	99.3	2.34	Good	2	Broth dilution
FDA-CDC-AR_0260	WGS	PRJNA317143	SAMN04901650	WGS	124	5	393569	6905667	66.0877	99.16	3.31	Good	2	Broth dilution
FDA-CDC-AR_0261	WGS	PRJNA317143	SAMN04901651	WGS	124	10	241033	6889682	65.9544	98.78	2.61	Good	1	Broth dilution
FDA-CDC-AR_0262	WGS	PRJNA317143	SAMN04901652	WGS	130	9	228708	6867453	65.9394	99.16	3.97	Good	2	Broth dilution
FDA-CDC-AR_0263	WGS	PRJNA317143	SAMN04901653	WGS	176	8	251066	6812745	66.1936	99.11	4.65	Good	0.5	Broth dilution
MRSN11285	WGS	PRJNA446057	SAMN09788410	WGS	78	7	314280	6650291	66.1636	98.87	1.89	Good	1	Broth dilution
MRSN11976	WGS	PRJNA446057	SAMN09788406	WGS	244	32	70915	6991711	65.9008	99.2	3.66	Good	2	Broth dilution
MRSN1344	WGS	PRJNA446057	SAMN09788400	WGS	213	25	78515	6232278	66.4945	99.01	1.75	Good	0.5	Broth dilution
MRSN1356	WGS	PRJNA446057	SAMN09788398	WGS	224	28	71060	6555630	66.1988	98.17	2.34	Good	2	Broth dilution
MRSN1380	WGS	PRJNA446057	SAMN09788397	WGS	65	5	333414	6339603	66.4898	99.25	1.48	Good	2	Broth dilution
MRSN1583	WGS	PRJNA446057	SAMN09788391	WGS	222	28	63396	6463376	66.3704	99.34	1.84	Good	2	Broth dilution
MRSN1601	WGS	PRJNA446057	SAMN09788390	WGS	211	25	76857	6411494	66.284	98.97	2.16	Good	2	Broth dilution
MRSN1612	WGS	PRJNA446057	SAMN09788389	WGS	88	5	429269	6506983	66.235	98.97	1.48	Good	1	Broth dilution
MRSN1613	WGS	PRJNA446057	SAMN09788388	WGS	47	3	640705	6276349	66.5101	99.06	0.79	Good	2	Broth dilution
MRSN1617	WGS	PRJNA446057	SAMN09788387	WGS	171	24	90286	6780137	66.1964	99.25	3.09	Good	2	Broth dilution
MRSN1688	WGS	PRJNA446057	SAMN09788380	WGS	74	7	301514	6606996	66.1484	99.3	1.66	Good	2	Broth dilution
MRSN17849	WGS	PRJNA446057	SAMN09788378	WGS	165	20	96559	6738933	66.1247	99.3	2.2	Good	2	Broth dilution
MRSN18560	WGS	PRJNA446057	SAMN09788377	WGS	38	4	498224	6268481	66.5069	99.25	0.65	Good	2	Broth dilution
MRSN18754	WGS	PRJNA446057	SAMN09788375	WGS	124	13	167096	6270751	66.5415	99.3	1.43	Good	2	Broth dilution
MRSN18803	WGS	PRJNA446057	SAMN09788374	WGS	144	17	115414	6191380	66.5096	98.59	1.66	Good	0.25	Broth dilution
MRSN188855	WGS	PRJNA446057	SAMN09788373	WGS	192	23	76195	6296953	66.4896	99.3	1.48	Good	2	Broth dilution
MRSN18970	WGS	PRJNA446057	SAMN09788413	WGS	120	14	149418	6370604	66.5119	99.25	1.39	Good	2	Broth dilution
MRSN18971	WGS	PRJNA240151	SAMN02673308	WGS	18	4	771336	6391538	66.45	100		Good	2	Broth dilution
MRSN1899	WGS	PRJNA446057	SAMN09788372	WGS	69	6	377739	6573139	66.2204	99.11	1.39	Good	0.25	Broth dilution
MRSN1906	WGS	PRJNA446057	SAMN09788370	WGS	96	7	329246	7049219	65.7835	99.53	3.22	Good	2	Broth dilution
MRSN1925	WGS	PRJNA446057	SAMN09788369	WGS	141	11	182080	7130564	65.8321	99.3	4.61	Good	2	Broth dilution
MRSN1948	WGS	PRJNA446057	SAMN09788367	WGS	260	26	82219	6674435	66.1956	99.53	2.87	Good	1	Broth dilution
MRSN2101	WGS	PRJNA446057	SAMN09788363	WGS	185	23	90288	6346725	66.3766	99.16	1.75	Good	2	Broth dilution
MRSN2144	WGS	PRJNA446057	SAMN09788361	WGS	129	9	172201	7032738	65.7908	99.01	2.87	Good	2	Broth dilution
MRSN25678	WGS	PRJNA446057	SAMN09788357	WGS	299	36	60269	6509751	66.2153	97.94	2.87	Good	1	Broth dilution
MRSN346179	WGS	PRJNA446057	SAMN09788349	WGS	69	6	280447	6293739	66.5171	99.06	1.34	Good	2	Broth dilution
MRSN351791	WGS	PRJNA446057	SAMN09788348	WGS	248	14	164830	6812488	65.9388	99.16	3.31	Good	2	Broth dilution
MRSN3587	WGS	PRJNA446057	SAMN09788364	WGS	186	23	91103	6494873	66.3672	99.25	2.38	Good	2	Broth dilution
MRSN369569	WGS	PRJNA446057	SAMN09788346	WGS	189	23	78866	6316238	66.5186	99.16	1.75	Good	2	Broth dilution
MRSN3705	WGS	PRJNA446057	SAMN09788345	WGS	234	29	67404	6419743	66.5763	94.04	3.36	Good	1	Broth dilution
MRSN390231	WGS	PRJNA446057	SAMN09788343	WGS	42	3	438071	6149846	66.3774	97.18	1.02	Good	2	Broth dilution
MRSN401528	WGS	PRJNA446057	SAMN09788342	WGS	98	6	328812	6486368	66.1404	97.09	1.25	Good	1	Broth dilution
MRSN409937	WGS	PRJNA446057	SAMN09788341	WGS	129	14	134267	6487691	66.3382	99.2	1.66	Good	2	Broth dilution
MRSN443463	WGS	PRJNA446057	SAMN09788338	WGS	132	14	104068	6393241	66.4404	99.11	1.62	Good	2	Broth dilution
MRSN4841	WGS	PRJNA446057	SAMN09788337	WGS	124	9	226413	6475204	66.2528	98.45	1.52	Good	1	Broth dilution
MRSN6739	WGS	PRJNA446057	SAMN09788326	WGS	67	5	349848	6298064	66.4781	99.16	0.84	Good	1	Broth dilution
MRSN9718	WGS	PRJNA446057	SAMN09788317	WGS	300	35	61923	6861353	66.0195	99.16	3.71	Good	0.25	Broth dilution
