## Supplementary File 2 for "Genome-Wide in silico analysis reveals activation of a silent resistome driving imipenem resistance in *Pseudomonas aeruginosa*"

### Sheet: Supplementary_file_5
variant	af	filter-pvalue	lrt-pvalue	beta	beta-std-err	intercept	PC1	PC2	PC3	PC4	PC5	PC6	PC7	PC8	PC9	PC10	notes	lrt-pvalue_adj	#NAME?	#NAME?
phzB	0.737	3.55e-05	6.14e-06	3.56	1.19	-3.02	-1.89	-0.386	-1.61	-4.02	1.3	1.26	-1.03	0.44	3.58	0.269		0.0123905	5.21183	1.90691
phzG~~~phzG2	0.453	8.51e-05	0.000313	1.87	0.544	-1.13	-0.985	-0.134	0.33	-2.75	0.758	1.16	-0.163	0.491	3.99	0.328		0.0446202	3.50446	1.35047
group_10864	0.442	0.00102	0.000552	1.99	0.617	-1.21	-2.32	-0.149	0.794	-2.77	1.31	0.767	0.295	1.69	4.51	0.454		0.0451225	3.25806	1.34561
group_10863	0.442	0.00102	0.000552	1.99	0.617	-1.21	-2.32	-0.149	0.794	-2.77	1.31	0.767	0.295	1.69	4.51	0.454		0.0451225	3.25806	1.34561
group_10854	0.442	0.00102	0.000552	1.99	0.617	-1.21	-2.32	-0.149	0.794	-2.77	1.31	0.767	0.295	1.69	4.51	0.454		0.0451225	3.25806	1.34561
group_10853	0.442	0.00102	0.000552	1.99	0.617	-1.21	-2.32	-0.149	0.794	-2.77	1.31	0.767	0.295	1.69	4.51	0.454		0.0451225	3.25806	1.34561
group_10842	0.442	0.00102	0.000552	1.99	0.617	-1.21	-2.32	-0.149	0.794	-2.77	1.31	0.767	0.295	1.69	4.51	0.454		0.0451225	3.25806	1.34561
group_10871	0.432	0.000514	0.000343	2.04	0.613	-1.22	-2.32	-0.177	0.82	-2.73	1.33	0.849	0.276	1.73	4.55	0.327		0.0446202	3.46471	1.35047
group_10870	0.432	0.000514	0.000343	2.04	0.613	-1.22	-2.32	-0.177	0.82	-2.73	1.33	0.849	0.276	1.73	4.55	0.327		0.0446202	3.46471	1.35047
group_11241	0.421	0.000247	0.000194	2.11	0.61	-1.23	-2.33	-0.211	0.872	-2.68	1.35	0.957	0.252	1.78	4.59	0.153		0.037333	3.7122	1.42791
group_11116	0.421	0.000247	0.000194	2.11	0.61	-1.23	-2.33	-0.211	0.872	-2.68	1.35	0.957	0.252	1.78	4.59	0.153		0.037333	3.7122	1.42791
group_10880	0.421	0.000247	0.000192	2.11	0.609	-1.22	-2.33	-0.0992	0.82	-2.74	1.24	0.849	0.306	1.6	4.49	0.329		0.037333	3.7167	1.42791
group_10887	0.411	0.000583	0.000398	2.02	0.611	-1.16	-2.27	-0.124	1.03	-2.65	1.47	0.945	0.202	1.77	4.53	0.153		0.0446202	3.40012	1.35047
group_10885	0.4	0.000277	0.000222	2.08	0.608	-1.17	-2.28	-0.0444	1.04	-2.66	1.38	0.948	0.231	1.64	4.48	0.15		0.037333	3.65365	1.42791
group_10883	0.4	0.000277	0.000222	2.08	0.608	-1.17	-2.28	-0.0444	1.04	-2.66	1.38	0.948	0.231	1.64	4.48	0.15		0.037333	3.65365	1.42791
group_10882	0.4	0.000277	0.000222	2.08	0.608	-1.17	-2.28	-0.0444	1.04	-2.66	1.38	0.948	0.231	1.64	4.48	0.15		0.037333	3.65365	1.42791
phzF	0.379	9.85e-07	1.97e-05	2.38	0.6	-1.14	-0.699	-0.108	-0.45	-2.8	0.202	1.13	-0.215	0.78	1.72	0.169		0.0132515	4.70553	1.87773
group_3484	0.337	9.17e-08	1.42e-05	3.29	0.913	-1.25	-1.35	-0.903	-0.937	-1.68	-0.827	0.784	0.123	0.332	1.65	1.12		0.0132515	4.84771	1.87773
group_10894	0.326	0.00344	5.44e-05	2.19	0.578	-1.03	-2.12	-0.398	0.693	-3.11	1.02	0.885	-0.213	0.512	4.81	0.441		0.0274448	4.2644	1.56154
group_7021	0.305	1.99e-05	0.000641	2	0.626	-0.832	-1.64	0.12	0.582	-2.06	1.02	0.54	-1.19	1.11	1.68	-0.166		0.0497515	3.19314	1.30319
group_4947	0.263	0.000694	0.000557	3.44	1.34	-1.03	-1.16	-0.146	0.524	-2.53	2.29	0.576	1.46	-0.766	1.7	1.91		0.0451225	3.25414	1.34561
group_4007	0.221	8.15e-06	0.000388	2.6	0.847	-0.748	-1.86	-0.0237	1.12	-1.7	0.564	0.361	-0.781	0.391	3.67	0.677		0.0446202	3.41117	1.35047
group_7695	0.211	0.00422	0.000361	-3	1.05	0.259	-2.95	0.242	2	-1.97	0.586	0.95	-1.93	-0.976	4.37	-0.635		0.0446202	3.44249	1.35047
group_5928	0.211	2.12e-05	8.21e-05	3.55	1.24	-0.894	-2.03	0.477	1.29	-1.85	1.11	-0.108	-0.000302	0.736	2.09	1.77		0.0331356	4.08566	1.47971
group_5199	0.116	0.0059	0.000559	2.98	1.03	-0.619	-1.75	0.157	0.919	-2.79	1.15	1.2	0.27	0.817	2.88	0.859		0.0451225	3.25259	1.34561
group_10911	0.105	0.0129	0.000112	4.2	1.11	-0.685	-1.57	0.521	0.00496	-2.98	0.854	-0.0149	-0.419	0.512	1.58	2.07	high-bse	0.037333	3.95078	1.42791
