## Supplementary File 6 for "Genome-Wide in silico analysis reveals activation of a silent resistome driving imipenem resistance in *Pseudomonas aeruginosa*"

### Sheet: Supplementary_file_6
Sample	Species	ST	acsA	aroE	guaA	mutL	nuoD	ppsA	trpE
2253_susceptible.fasta	paeruginosa	389	acsA(17)	aroE(22)	guaA(5)	mutL(3)	nuoD(1)	ppsA(14)	trpE(3)
2320_susceptible.fasta	paeruginosa	253	acsA(4)	aroE(4)	guaA(16)	mutL(12)	nuoD(1)	ppsA(6)	trpE(3)
2321.fasta	paeruginosa	-	acsA(16)	aroE(208)	guaA(9)	mutL(3)	nuoD(1)	ppsA(4)	trpE(9)
2357_susceptible.fasta	paeruginosa	235	acsA(38)	aroE(11)	guaA(3)	mutL(13)	nuoD(1)	ppsA(2)	trpE(4)
2671.fasta	paeruginosa	-	acsA(22)	aroE(20)	guaA(11)	mutL(3)	nuoD(3)	ppsA(3)	trpE(7,321)
515477.fasta	paeruginosa	2023	acsA(87)	aroE(195)	guaA(43)	mutL(87)	nuoD(53)	ppsA(131)	trpE(196)
520374_526374.fasta	paeruginosa	235	acsA(38)	aroE(11)	guaA(3)	mutL(13)	nuoD(1)	ppsA(2)	trpE(4)
549782.fasta	paeruginosa	-	acsA(17)	aroE(5)	guaA(12)	mutL(3)	nuoD(14)	ppsA(4)	trpE(7,321)
558344.fasta	paeruginosa	111	acsA(17)	aroE(5)	guaA(5)	mutL(4)	nuoD(4)	ppsA(4)	trpE(3)
559543.fasta	paeruginosa	2572	acsA(28)	aroE(5)	guaA(4)	mutL(77)	nuoD(3)	ppsA(15)	trpE(10)
560747.fasta	paeruginosa	308	acsA(13)	aroE(4)	guaA(5)	mutL(5)	nuoD(12)	ppsA(7)	trpE(15)
584004.fasta	paeruginosa	514	acsA(1)	aroE(5)	guaA(32)	mutL(3)	nuoD(4)	ppsA(25)	trpE(3)
6003.fasta	paeruginosa	-	acsA(22)	aroE(20)	guaA(11)	mutL(3)	nuoD(3)	ppsA(3)	trpE(7,321)
6014_susceptible.fasta	paeruginosa	-	acsA(17)	aroE(5)	guaA(12)	mutL(3)	nuoD(14)	ppsA(4)	trpE(7,321)
717.fasta	paeruginosa	-	acsA(16)	aroE(5)	guaA(17)	mutL(5)	nuoD(4)	ppsA(13)	trpE(7,321)
759.fasta	paeruginosa	389	acsA(17)	aroE(22)	guaA(5)	mutL(3)	nuoD(1)	ppsA(14)	trpE(3)
837_susceptible.fasta	paeruginosa	-	acsA(36)	aroE(27)	guaA(28)	mutL(3)	nuoD(4)	ppsA(13)	trpE(7,321)
AR439.fasta	paeruginosa	-	acsA(36)	aroE(27)	guaA(28)	mutL(3)	nuoD(4)	ppsA(13)	trpE(7,321)
AR441.fasta	paeruginosa	1006	acsA(87)	aroE(42)	guaA(114)	mutL(37)	nuoD(53)	ppsA(97)	trpE(129)
AR444.fasta	paeruginosa	233	acsA(16)	aroE(5)	guaA(30)	mutL(11)	nuoD(4)	ppsA(31)	trpE(41)
AR_0054.fasta	paeruginosa	654	acsA(17)	aroE(5)	guaA(26)	mutL(3)	nuoD(4)	ppsA(4)	trpE(26)
AR_0064.fasta	paeruginosa	277	acsA(39)	aroE(5)	guaA(9)	mutL(11)	nuoD(27)	ppsA(5)	trpE(2)
AR_0090.fasta	paeruginosa	1816	acsA(40)	aroE(5)	guaA(11)	mutL(3)	nuoD(4)	ppsA(40)	trpE(2)
AR_0092.fasta	paeruginosa	235	acsA(38)	aroE(11)	guaA(3)	mutL(13)	nuoD(1)	ppsA(2)	trpE(4)
AR_0094.fasta	paeruginosa	-	acsA(28)	aroE(5)	guaA(36)	mutL(3)	nuoD(3)	ppsA(13)	trpE(7,321)
AR_0100.fasta	paeruginosa	235	acsA(38)	aroE(11)	guaA(3)	mutL(13)	nuoD(1)	ppsA(2)	trpE(4)
AR_0103.fasta	paeruginosa	964	acsA(145)	aroE(5)	guaA(26)	mutL(3)	nuoD(4)	ppsA(4)	trpE(26)
AR_0105_susceptible.fasta	paeruginosa	235	acsA(38)	aroE(11)	guaA(3)	mutL(13)	nuoD(1)	ppsA(2)	trpE(4)
AR_0108.fasta	paeruginosa	233	acsA(16)	aroE(5)	guaA(30)	mutL(11)	nuoD(4)	ppsA(31)	trpE(41)
AR_0110.fasta	paeruginosa	233	acsA(16)	aroE(5)	guaA(30)	mutL(11)	nuoD(4)	ppsA(31)	trpE(41)
AR_0111.fasta	paeruginosa	233	acsA(16)	aroE(5)	guaA(30)	mutL(11)	nuoD(4)	ppsA(31)	trpE(41)
AR_0230.fasta	paeruginosa	233	acsA(16)	aroE(5)	guaA(30)	mutL(11)	nuoD(4)	ppsA(31)	trpE(41)
AR_0241.fasta	paeruginosa	111	acsA(17)	aroE(5)	guaA(5)	mutL(4)	nuoD(4)	ppsA(4)	trpE(3)
AR_0352.fasta	paeruginosa	-	acsA(16)	aroE(10)	guaA(5)	mutL(3)	nuoD(145)	ppsA(42)	trpE(7,321)
AR_0356.fasta	paeruginosa	1006	acsA(87)	aroE(42)	guaA(114)	mutL(37)	nuoD(53)	ppsA(97)	trpE(129)
AR_0457.fasta	paeruginosa	235	acsA(38)	aroE(11)	guaA(3)	mutL(13)	nuoD(1)	ppsA(2)	trpE(4)
CCF_776.fasta	paeruginosa	389	acsA(17)	aroE(22)	guaA(5)	mutL(3)	nuoD(1)	ppsA(14)	trpE(3)
CL232.fasta	paeruginosa	253	acsA(4)	aroE(4)	guaA(16)	mutL(12)	nuoD(1)	ppsA(6)	trpE(3)
CLB24226.fasta	paeruginosa	308	acsA(13)	aroE(4)	guaA(5)	mutL(5)	nuoD(12)	ppsA(7)	trpE(15)
CLB24402.fasta	paeruginosa	389	acsA(17)	aroE(22)	guaA(5)	mutL(3)	nuoD(1)	ppsA(14)	trpE(3)
FDA-CDC-AR_0231.fasta	paeruginosa	282	acsA(6)	aroE(5)	guaA(11)	mutL(7)	nuoD(3)	ppsA(12)	trpE(19)
FDA-CDC-AR_0238_susceptible.fasta	paeruginosa	2012	acsA(15)	aroE(5)	guaA(11)	mutL(72)	nuoD(4)	ppsA(15)	trpE(3)
FDA-CDC-AR_0239.fasta	paeruginosa	316	acsA(13)	aroE(8)	guaA(9)	mutL(3)	nuoD(1)	ppsA(6)	trpE(9)
FDA-CDC-AR_0240.fasta	paeruginosa	235	acsA(38)	aroE(11)	guaA(3)	mutL(13)	nuoD(1)	ppsA(2)	trpE(4)
FDA-CDC-AR_0246.fasta	paeruginosa	357	acsA(2)	aroE(4)	guaA(5)	mutL(3)	nuoD(1)	ppsA(6)	trpE(11)
FDA-CDC-AR_0249.fasta	paeruginosa	233	acsA(16)	aroE(5)	guaA(30)	mutL(11)	nuoD(4)	ppsA(31)	trpE(41)
FDA-CDC-AR_0251_susceptible.fasta	paeruginosa	-	acsA(16)	aroE(5)	guaA(19)	mutL(3)	nuoD(4)	ppsA(13)	trpE(7,321)
FDA-CDC-AR_0252_susceptible.fasta	paeruginosa	235	acsA(38)	aroE(11)	guaA(3)	mutL(13)	nuoD(1)	ppsA(2)	trpE(4)
FDA-CDC-AR_0253_susceptible.fasta	paeruginosa	966	acsA(17)	aroE(3)	guaA(5)	mutL(4)	nuoD(4)	ppsA(4)	trpE(3)
FDA-CDC-AR_0254.fasta	paeruginosa	233	acsA(16)	aroE(5)	guaA(30)	mutL(11)	nuoD(4)	ppsA(31)	trpE(41)
FDA-CDC-AR_0255.fasta	paeruginosa	233	acsA(16)	aroE(5)	guaA(30)	mutL(11)	nuoD(4)	ppsA(31)	trpE(41)
FDA-CDC-AR_0257_susceptible.fasta	paeruginosa	-	acsA(36)	aroE(27)	guaA(28)	mutL(3)	nuoD(4)	ppsA(13)	trpE(7,321)
FDA-CDC-AR_0258_susceptible.fasta	paeruginosa	313	acsA(47)	aroE(8)	guaA(7)	mutL(6)	nuoD(8)	ppsA(11)	trpE(40)
FDA-CDC-AR_0259_susceptible.fasta	paeruginosa	360	acsA(15)	aroE(5)	guaA(36)	mutL(11)	nuoD(27)	ppsA(4)	trpE(2)
FDA-CDC-AR_0260_susceptible.fasta	paeruginosa	389	acsA(17)	aroE(22)	guaA(5)	mutL(3)	nuoD(1)	ppsA(14)	trpE(3)
FDA-CDC-AR_0261_susceptible.fasta	paeruginosa	253	acsA(4)	aroE(4)	guaA(16)	mutL(12)	nuoD(1)	ppsA(6)	trpE(3)
FDA-CDC-AR_0262_susceptible.fasta	paeruginosa	-	acsA(6)	aroE(28)	guaA(4)	mutL(3)	nuoD(3)	ppsA(4)	trpE(7,321)
FDA-CDC-AR_0263_susceptible.fasta	paeruginosa	313	acsA(47)	aroE(8)	guaA(7)	mutL(6)	nuoD(8)	ppsA(11)	trpE(40)
MRSN11285_susceptible.fasta	paeruginosa	3030	acsA(35)	aroE(8)	guaA(27)	mutL(68)	nuoD(118)	ppsA(7)	trpE(3)
MRSN11976_susceptible.fasta	paeruginosa	111	acsA(17)	aroE(5)	guaA(5)	mutL(4)	nuoD(4)	ppsA(4)	trpE(3)
MRSN1344_susceptible.fasta	paeruginosa	3003	acsA(16)	aroE(122)	guaA(5)	mutL(11)	nuoD(4)	ppsA(4)	trpE(19)
MRSN1356_susceptible.fasta	paeruginosa	3031	acsA(28)	aroE(71)	guaA(65)	mutL(214)	nuoD(4)	ppsA(20)	trpE(252)
MRSN1380_susceptible.fasta	paeruginosa	-	acsA(17)	aroE(5)	guaA(11)	mutL(5)	nuoD(4)	ppsA(4)	trpE(7,321)
MRSN1583_susceptible.fasta	paeruginosa	3005	acsA(36)	aroE(5)	guaA(36)	mutL(61)	nuoD(4)	ppsA(4)	trpE(52)
MRSN1601_susceptible.fasta	paeruginosa	-	acsA(122)	aroE(266)	guaA(12)	mutL(11)	nuoD(4)	ppsA(112)	trpE(7,321)
MRSN1612_susceptible.fasta	paeruginosa	207	acsA(47)	aroE(4)	guaA(5)	mutL(33)	nuoD(1)	ppsA(6)	trpE(40)
MRSN1613_susceptible.fasta	paeruginosa	2952	acsA(23)	aroE(25)	guaA(6)	mutL(3)	nuoD(4)	ppsA(15)	trpE(9)
MRSN1617_susceptible.fasta	paeruginosa	390	acsA(39)	aroE(5)	guaA(1)	mutL(3)	nuoD(4)	ppsA(46)	trpE(56)
MRSN1688_susceptible.fasta	paeruginosa	-	acsA(7)	aroE(5)	guaA(7)	mutL(3)	nuoD(4)	ppsA(1)	trpE(7,321)
MRSN17849_susceptible.fasta	paeruginosa	2065	acsA(32)	aroE(4)	guaA(139)	mutL(27)	nuoD(2)	ppsA(18)	trpE(26)
MRSN18560_susceptible.fasta	paeruginosa	-	acsA(28)	aroE(5)	guaA(11)	mutL(7)	nuoD(3)	ppsA(15)	trpE(7,321)
MRSN18754_susceptible.fasta	paeruginosa	-	acsA(40)	aroE(5)	guaA(36)	mutL(122)	nuoD(3)	ppsA(4)	trpE(7,321)
MRSN18803_susceptible.fasta	paeruginosa	-	acsA(11)	aroE(5)	guaA(11)	mutL(11)	nuoD(3)	ppsA(6)	trpE(7,321)
MRSN18855_susceptible.fasta	paeruginosa	3035	acsA(19)	aroE(5)	guaA(174)	mutL(3)	nuoD(68)	ppsA(47)	trpE(10)
MRSN18970_susceptible.fasta	paeruginosa	192	acsA(1)	aroE(5)	guaA(7)	mutL(5)	nuoD(4)	ppsA(4)	trpE(2)
MRSN18971_susceptible.fasta	paeruginosa	192	acsA(1)	aroE(5)	guaA(7)	mutL(5)	nuoD(4)	ppsA(4)	trpE(2)
MRSN1899_susceptible.fasta	paeruginosa	1074	acsA(6)	aroE(130)	guaA(1)	mutL(4)	nuoD(2)	ppsA(4)	trpE(17)
MRSN1906_susceptible.fasta	paeruginosa	-	acsA(17)	aroE(5)	guaA(12)	mutL(3)	nuoD(14)	ppsA(4)	trpE(7,321)
MRSN1925_susceptible.fasta	paeruginosa	-	acsA(28)	aroE(5)	guaA(36)	mutL(3)	nuoD(3)	ppsA(13)	trpE(7,321)
MRSN1948_susceptible.fasta	paeruginosa	-	acsA(11)	aroE(5)	guaA(1)	mutL(7)	nuoD(4)	ppsA(4)	trpE(7,321)
MRSN2101_susceptible.fasta	paeruginosa	827	acsA(1)	aroE(129)	guaA(36)	mutL(3)	nuoD(4)	ppsA(3)	trpE(19)
MRSN2144_susceptible.fasta	paeruginosa	-	acsA(36)	aroE(27)	guaA(28)	mutL(3)	nuoD(4)	ppsA(13)	trpE(7,321)
MRSN25678_susceptible.fasta	paeruginosa	3039	acsA(89)	aroE(30)	guaA(31)	mutL(26)	nuoD(119)	ppsA(24)	trpE(143)
MRSN346179_susceptible.fasta	paeruginosa	3011	acsA(28)	aroE(5)	guaA(91)	mutL(5)	nuoD(3)	ppsA(7)	trpE(1)
MRSN351791_susceptible.fasta	paeruginosa	-	acsA(6)	aroE(28)	guaA(4)	mutL(3)	nuoD(3)	ppsA(4)	trpE(7,321)
MRSN3587_susceptible.fasta	paeruginosa	164	acsA(1)	aroE(5)	guaA(1)	mutL(11)	nuoD(4)	ppsA(10)	trpE(10)
MRSN369569_susceptible.fasta	paeruginosa	3041	acsA(11)	aroE(271)	guaA(175)	mutL(3)	nuoD(4)	ppsA(12)	trpE(10)
MRSN3705_susceptible.fasta	paeruginosa	2031	acsA(87)	aroE(198)	guaA(141)	mutL(87)	nuoD(53)	ppsA(109)	trpE(197)
MRSN390231_susceptible.fasta	paeruginosa	2572	acsA(28)	aroE(5)	guaA(4)	mutL(77)	nuoD(3)	ppsA(15)	trpE(10)
MRSN401528_susceptible.fasta	paeruginosa	-	acsA(198)	aroE(22)	guaA(36)	mutL(5)	nuoD(4)	ppsA(117)	trpE(7,321)
MRSN409937_susceptible.fasta	paeruginosa	1337	acsA(6)	aroE(5)	guaA(11)	mutL(3)	nuoD(4)	ppsA(7)	trpE(141)
MRSN443463_susceptible.fasta	paeruginosa	2851	acsA(16)	aroE(5)	guaA(11)	mutL(7)	nuoD(2)	ppsA(7)	trpE(10)
MRSN4841_susceptible.fasta	paeruginosa	235	acsA(38)	aroE(11)	guaA(3)	mutL(13)	nuoD(1)	ppsA(2)	trpE(4)
MRSN6739_susceptible.fasta	paeruginosa	3015	acsA(15)	aroE(135)	guaA(5)	mutL(11)	nuoD(4)	ppsA(4)	trpE(10)
MRSN9718_susceptible.fasta	paeruginosa	1601	acsA(5)	aroE(4)	guaA(5)	mutL(3)	nuoD(5)	ppsA(11)	trpE(8)
