## Supplementary File 10 for "Genome-Wide in silico analysis reveals activation of a silent resistome driving imipenem resistance in *Pseudomonas aeruginosa*"

gene	module	module_membership	trait_significance	hub_score
group_5440	moccasin	NA	NA	0.203694051
group_3189	moccasin	NA	NA	0.203694051
group_2084	moccasin	NA	NA	0.203694051
wavE	moccasin	NA	NA	0.203694051
group_1111	moccasin	NA	NA	0.203694051
group_4108	moccasin	NA	NA	0.065418818
group_8404	salmon1	NA	NA	0.263143305
group_6632	salmon1	NA	NA	0.263143305
group_5268	salmon1	NA	NA	0.263143305
group_7545	salmon1	NA	NA	0.132797924
group_3128	salmon1	NA	NA	0.132797924
group_2207	salmon1	NA	NA	0.132797924
group_910	salmon1	NA	NA	0.132797924
group_642	salmon1	NA	NA	0.132797924
group_7333	salmon1	NA	NA	0.017563057
group_11171	midnightblue	NA	NA	0.238142165
group_11256	midnightblue	NA	NA	0.226051017
group_11332	midnightblue	NA	NA	0.21022869
group_11016	midnightblue	NA	NA	0.21022869
group_10815	midnightblue	NA	NA	0.21022869
group_10260	midnightblue	NA	NA	0.21022869
group_8846	midnightblue	NA	NA	0.21022869
group_8749	midnightblue	NA	NA	0.21022869
group_8569	midnightblue	NA	NA	0.21022869
group_8494	midnightblue	NA	NA	0.21022869
group_9985	orange4	NA	NA	0.269039581
group_10035	orange4	NA	NA	0.244616542
group_1917	orange4	NA	NA	0.233651894
group_4932	orange4	NA	NA	0.208740612
tolC~~~cyaE	orange4	NA	NA	0.114719359
group_4945	darkseagreen2	NA	NA	0.224024568
vIII	darkseagreen2	NA	NA	0.203825203
iII	darkseagreen2	NA	NA	0.180608907
group_3442	darkseagreen2	NA	NA	0.180608907
group_3440	darkseagreen2	NA	NA	0.180608907
group_7582	darkseagreen2	NA	NA	0.148521054
group_7210	darkseagreen2	NA	NA	0.1405639
group_7619	darkseagreen2	NA	NA	0.130996912
group_10943	magenta4	NA	NA	0.288598764
group_10991	magenta4	NA	NA	0.256299746
group_10990	magenta4	NA	NA	0.256299746
group_10989	magenta4	NA	NA	0.256299746
group_10978	magenta4	NA	NA	0.256299746
group_11209	magenta4	NA	NA	0.254015035
yozG	magenta4	NA	NA	0.254015035
group_11103	magenta4	NA	NA	0.235519219
group_11009	magenta4	NA	NA	0.235519219
group_10552	magenta4	NA	NA	0.231619074
merD	royalblue3	NA	NA	0.437431075
group_4801	royalblue3	NA	NA	0.437431075
group_8746	royalblue3	NA	NA	0.401599429
group_9322	royalblue3	NA	NA	0.391437214
group_7537	royalblue3	NA	NA	0.391437214
merE	royalblue3	NA	NA	0.365624682
tnpM	royalblue3	NA	NA	0.344626397
group_8370	magenta	NA	NA	0.413682198
group_6595	magenta	NA	NA	0.413682198
group_11184	magenta	NA	NA	0.407281936
group_11088	magenta	NA	NA	0.401575329
group_10103	magenta	NA	NA	0.401575329
group_9500	magenta	NA	NA	0.401575329
group_9497	magenta	NA	NA	0.401575329
group_8991	magenta	NA	NA	0.401575329
group_7260	magenta	NA	NA	0.401575329
group_4927	magenta	NA	NA	0.401575329
group_8995	blue	NA	NA	0.355384701
group_5534	blue	NA	NA	0.355384701
group_2835	blue	NA	NA	0.355384701
rhuM	blue	NA	NA	0.355384701
group_1953	blue	NA	NA	0.355384701
group_1879	blue	NA	NA	0.355384701
group_1821	blue	NA	NA	0.355384701
group_1157	blue	NA	NA	0.355384701
group_210	blue	NA	NA	0.355384701
group_8639	blue	NA	NA	0.350729769
lysR	mediumpurple2	NA	NA	0.34508296
group_11350	mediumpurple2	NA	NA	0.321900431
group_11349	mediumpurple2	NA	NA	0.321900431
group_11348	mediumpurple2	NA	NA	0.321900431
virB2~~~trbC	mediumpurple2	NA	NA	0.321900431
group_11319	mediumpurple2	NA	NA	0.321900431
virB4~~~trbE	mediumpurple2	NA	NA	0.321900431
group_11287	mediumpurple2	NA	NA	0.321900431
group_11286	mediumpurple2	NA	NA	0.321900431
group_11233	mediumpurple2	NA	NA	0.321900431
group_7660	orangered3	NA	NA	0.301143136
group_6128	orangered3	NA	NA	0.301143136
group_5507	orangered3	NA	NA	0.301143136
group_5506	orangered3	NA	NA	0.301143136
group_5171	orangered3	NA	NA	0.301143136
pvdE	orangered3	NA	NA	0.301143136
pvdF	orangered3	NA	NA	0.281633377
pvdY	orangered3	NA	NA	0.281633377
pvdD	orangered3	NA	NA	0.202490879
group_1083	orangered3	NA	NA	0.202490879
group_8824	mediumpurple	NA	NA	0.210289702
group_9290	mediumpurple	NA	NA	0.181662233
group_8656	mediumpurple	NA	NA	0.181662233
group_10418	mediumpurple	NA	NA	0.168746769
group_9586	mediumpurple	NA	NA	0.168746769
group_10641	mediumpurple	NA	NA	0.148904884
group_10642	mediumpurple	NA	NA	0.143684054
group_9587	mediumpurple	NA	NA	0.11347243
group_8645	lightcyan	NA	NA	0.352961097
group_9240	lightcyan	NA	NA	0.333940501
group_8643	lightcyan	NA	NA	0.333940501
group_8552	lightcyan	NA	NA	0.333940501
group_8543	lightcyan	NA	NA	0.333940501
group_8108	lightcyan	NA	NA	0.333940501
group_7242	lightcyan	NA	NA	0.333940501
group_7043	lightcyan	NA	NA	0.333940501
group_3539	lightcyan	NA	NA	0.333940501
group_7267	lightcyan	NA	NA	0.332248022
group_3546	plum4	NA	NA	0.320537641
group_4955	plum4	NA	NA	0.290211371
group_3543	plum4	NA	NA	0.281626698
group_1152	plum4	NA	NA	0.281626698
group_7240	plum4	NA	NA	0.246572562
group_10287	plum4	NA	NA	0.24356504
group_11152	plum4	NA	NA	0.218811854
group_10324	plum4	NA	NA	0.212532219
group_7266	plum4	NA	NA	0.137752364
group_7045	plum4	NA	NA	0.132145604
group_11192	brown1	NA	NA	0.297225452
group_10843	brown1	NA	NA	0.297225452
group_10825	brown1	NA	NA	0.297225452
group_10805	brown1	NA	NA	0.297225452
group_10762	brown1	NA	NA	0.297225452
group_10687	brown1	NA	NA	0.297225452
group_10331	brown1	NA	NA	0.000834012
group_10820	grey60	NA	NA	0.323258171
group_10802	grey60	NA	NA	0.323258171
group_10801	grey60	NA	NA	0.323258171
group_10757	grey60	NA	NA	0.323258171
group_10756	grey60	NA	NA	0.323258171
group_10682	grey60	NA	NA	0.323258171
group_10606	grey60	NA	NA	0.323258171
group_10560	grey60	NA	NA	0.323258171
group_10534	grey60	NA	NA	0.323258171
group_10396	grey60	NA	NA	0.323258171
group_7141	powderblue	NA	NA	0.22222644
group_6801	powderblue	NA	NA	0.22222644
group_6143	powderblue	NA	NA	0.22222644
group_5136	powderblue	NA	NA	0.22222644
group_4722	powderblue	NA	NA	0.22222644
group_6320	powderblue	NA	NA	0.147723904
group_851	powderblue	NA	NA	0.147723904
group_11222	tan3	NA	NA	0.224306381
group_8666	tan3	NA	NA	0.224306381
lapA	tan3	NA	NA	0.205099903
group_11081	tan3	NA	NA	0.200825684
wbjC	tan3	NA	NA	0.200825684
phoA2	tan3	NA	NA	0.178710738
group_4301	tan3	NA	NA	0.154758547
group_9899	salmon	NA	NA	0.283123382
group_9801	salmon	NA	NA	0.283123382
virD4~~~traG	salmon	NA	NA	0.283123382
group_9368	salmon	NA	NA	0.283123382
group_8960	salmon	NA	NA	0.283123382
group_8840	salmon	NA	NA	0.283123382
group_8683	salmon	NA	NA	0.283123382
group_7737	salmon	NA	NA	0.283123382
group_7594	salmon	NA	NA	0.283123382
group_7369	salmon	NA	NA	0.283123382
group_10910	tan4	NA	NA	0.254160127
group_11032	tan4	NA	NA	0.230970967
group_10911	tan4	NA	NA	0.225209394
group_10912	tan4	NA	NA	0.18036823
group_10889	tan4	NA	NA	0.162894623
group_10893	tan4	NA	NA	0.162143997
group_10702	tan4	NA	NA	0.115621112
group_10575	tan4	NA	NA	0.115621112
group_10280	tan4	NA	NA	0.087402133
merF	tan4	NA	NA	0.02859518
group_8061	lightsteelblue	NA	NA	0.306999506
group_5906	lightsteelblue	NA	NA	0.282537171
group_10034	lightsteelblue	NA	NA	0.245525923
group_9982	lightsteelblue	NA	NA	0.170924547
group_9922	lightsteelblue	NA	NA	0.170924547
group_9827	lightsteelblue	NA	NA	0.170924547
group_9677	lightsteelblue	NA	NA	0.170924547
sSL2	lightsteelblue	NA	NA	0.170924547
yprA	lightsteelblue	NA	NA	0.170924547
group_11225	lightsteelblue	NA	NA	0.095382575
group_11241	darkred	NA	NA	0.352842815
group_11116	darkred	NA	NA	0.352842815
group_10880	darkred	NA	NA	0.352654221
group_10871	darkred	NA	NA	0.339874542
group_10870	darkred	NA	NA	0.339874542
group_10885	darkred	NA	NA	0.337359064
group_10883	darkred	NA	NA	0.337359064
group_10882	darkred	NA	NA	0.337359064
group_10877	darkred	NA	NA	0.32810149
group_10887	darkred	NA	NA	0.324528624
group_3450	plum3	NA	NA	0.316729993
group_4947	plum3	NA	NA	0.307789719
group_4946	plum3	NA	NA	0.298966467
group_4565	plum3	NA	NA	0.298966467
group_3448	plum3	NA	NA	0.298966467
group_3447	plum3	NA	NA	0.298966467
group_3446	plum3	NA	NA	0.298966467
group_3389	plum3	NA	NA	0.298966467
group_3449	plum3	NA	NA	0.287894916
group_4964	plum3	NA	NA	0.242830252
group_12563	lightblue2	NA	NA	0.199423809
tpsB2	lightblue2	NA	NA	0.190961103
group_12566	lightblue2	NA	NA	0.174614757
group_12564	lightblue2	NA	NA	0.143431117
tpsB1~~~tpsB2	lightblue2	NA	NA	0.118870374
group_10738	black	NA	NA	0.51228129
group_10629	black	NA	NA	0.51228129
group_9158	black	NA	NA	0.51228129
group_11099	black	NA	NA	0.506970866
group_7001	black	NA	NA	0.506970866
group_6594	black	NA	NA	0.506970866
group_293	black	NA	NA	0.506970866
group_11177	black	NA	NA	0.506510038
group_9553	black	NA	NA	0.474845598
group_9212	black	NA	NA	0.474845598
group_2873	lightskyblue3	NA	NA	0.2331705
group_727	lightskyblue3	NA	NA	0.2331705
group_225	lightskyblue3	NA	NA	0.2331705
group_9799	lightskyblue3	NA	NA	0.188906906
group_9629	lightskyblue3	NA	NA	0.145175433
group_9040	white	NA	NA	0.348362866
group_8602	white	NA	NA	0.344250273
group_8565	white	NA	NA	0.344250273
group_8406	white	NA	NA	0.344250273
group_7160	white	NA	NA	0.344250273
group_6644	white	NA	NA	0.344250273
group_10441	white	NA	NA	0.322836234
group_10346	white	NA	NA	0.322836234
group_8601	white	NA	NA	0.322836234
group_8146	white	NA	NA	0.322836234
group_10301	brown	NA	NA	0.274920692
group_10618	brown	NA	NA	0.273607641
group_6983	brown	NA	NA	0.273607641
group_6390	brown	NA	NA	0.273607641
group_6386	brown	NA	NA	0.273607641
group_5190	brown	NA	NA	0.273607641
group_3583	brown	NA	NA	0.273607641
group_3290	brown	NA	NA	0.273607641
group_555	brown	NA	NA	0.273607641
group_322	brown	NA	NA	0.273607641
group_10591	firebrick4	NA	NA	0.270327169
group_10248	firebrick4	NA	NA	0.270327169
group_9764	firebrick4	NA	NA	0.270327169
group_6637	firebrick4	NA	NA	0.270327169
group_6255	firebrick4	NA	NA	0.270327169
group_5073	firebrick4	NA	NA	0.270327169
group_5004	firebrick4	NA	NA	0.270327169
group_2991	firebrick4	NA	NA	0.270327169
group_2672	firebrick4	NA	NA	0.270327169
group_1721	firebrick4	NA	NA	0.270327169
phzB	grey	NA	NA	0.326858973
phzA	grey	NA	NA	0.288821582
group_9831	grey	NA	NA	0.225396302
group_12537	grey	NA	NA	0.224009447
group_9685	grey	NA	NA	0.216092439
group_12028	grey	NA	NA	0.212880443
group_4836	grey	NA	NA	0.191934971
group_3383	grey	NA	NA	0.187607802
group_7708	grey	NA	NA	0.133958702
rubA2	grey	NA	NA	0.109728221
